# Effectiveness of active learning for ecology teaching: the perspective of students vs their grades

**DOI:** 10.1101/2020.04.02.021584

**Authors:** Carlos Frankl Sperber, Neucir Szinwelski, Frederico Fernandes Ferreira, Lucas Ferreira Paiva, Victor Mateus Prasniewski, Ana Flávia de Paula Teixeira, Bruno Cabral Costa, Renata Bernardes Faria Campos, Rita Márcia Andrade Vaz de Mello, Benjamin Wiggins

**Affiliations:** Departmento de Biologia Geral (Professor at the General Biology Department), Universidade Federal de Viçosa, Viçosa, MG, Brazil; Centro de Ciências Biológicas e da Saúde (Professor at the Health and Biological Sciences Center), Universidade Estadual do Oeste do Paraná, Cascavel, PR, Brazil; Programa de Pós-graduação em Ecologia (Student at the Graduation Program in Ecology), Universidade Federal de Viçosa, Viçosa, MG, Brazil; Graduação em Engenharia Elétrica (Undergraduate student in Electrical Engineering), Universidade Federal de Viçosa, Viçosa, MG, Brazil; Programa de Pós-graduação em Conservação e Manejo de Recursos Naturais (Graduation Program in Conservation and Managements of Natural Resources), Universidade Estadual do Oeste do Paraná, Cascavel, PR, Brazil; Programa de Pós-graduação em Ecologia e Conservaço da Biodiversidade (Student at the Graduation Programm in Ecology and Conservation of Biodiversity), Universidade Federal do Mato Grosso, Cuiabá, MT, Brazil; Graduação em Arquitetura e Urbanismo (Undergraduate student in Architecture and Urbanism), Universidade Federal de Viçosa, Viçosa, MG, Brazil; Programa de Pós-graduação em Educação (Student at the Graduation Program in Education), Departamento de Educação, Universidade Federal de Viçosa, Viçosa, MG, Brazil; Universidade Vale do Rio Doce (Professor), Governador Valadares, MG, Brazil; Departamento de Educação (Professor at the Education Department), Universidade Federal de Viçosa, Viçosa, MG, Brazil; Department of Biology (Professor), Education University of Washington, Washington DC, USA

**Keywords:** cultural capital, peer instruction, cooperative learning, Paulo Freire, reflexive teacher, critical thinking, inclusive education, quantitative hypothesis testing, transformational learning, scientific teaching, effective learning in large classes

## Abstract

We evaluated the effectiveness of active learning for ecology teaching by comparing the perspective of students to their grades in exams. We estimated the perspective of the students through anonymous survey; we used students’ exam grades to estimate their ecology learning, and their effort and performance in the active learning tasks through their grades and proportion of intermediate steps for each active learning task. Active learning involved teachers’ stimuli for students’ active involvement, extra-class group task, individual online writing assessments, redoing exam in pairs, and classroom writing group assessments. We also evaluated the impact, unto the effectiveness of active learning, of several student characteristics, such as sex, age, individual study effort, and previous basic knowledge. We found that self-evaluated learning increased linearly with teachers’ attempts to stimulate students’ active involvement (*P* = 0.0003), extra-class group task (*P* = 0.0003), and previous basic knowledge (*P* = 0.02), while students’ grades increased asymptotically with extra-class group task (*P <* 2^−16^), and increased linearly with online writing assessments (*P* = 9.3^−8^) and classroom-based writing group assessments (*P* = 0.03). Our results showed that students perceive most part of the effectiveness of active-learning tasks and of teachers’ efforts. We showed that active learning tasks are complementary, so we recommend that teachers in both college and high school should implement simultaneous active-learning tasks, that include extra-class work in group, individual and group writing assessments, and should stimulate students’ engagement through respectful and non-authoritarian behavior of the teacher. Our results also showed that previous basic knowledge also plays a central role in driving effective learning, evidencing the importance of students instruction outside college. The applied teaching methodology is cheap and feasible for large classes. In these times of rising intolerance, prejudice, dismiss of environmental issues and disregard of science itself, we need an effective, pluralistic, respectful, and student-centred education, that fosters critical thinking, tolerance and respect for differing points of view.
