## Supplementary material for "Effectiveness of active learning for ecology teaching: the perspective of students vs their grades": S1_Dataset_Grades

ID#	Curso	Turma	P1	P2menosM	PVA	PVA.real	SAL	APR	esforcoExtra	P1menosD	ExamGrades	SomaSAL	n.SAL	PVAsemExtraClasse	PVA.n.respostas	performancePVA	SAL.medio
36350	127	3	28.5	22	10	10.05	12.9	15	4.5	23.5	45.5	42.8	6	5.55	4	1.39	7.13
99156	146	3	19.3	0	0	0	0	0	0	19.3	19.3	0	0	0	0	0	NA
113706	142	1	21.5	24	8.36	8.36	7.5	14	4.41	21.5	45.5	21.75	3	3.95	3	1.32	7.25
120780	142	3	25.2	23.5	5.78	5.78	9.5	14.3	3	25.2	48.7	31.63	4	2.78	2	1.39	7.91
121148	103	2	22.6	21.5	1.5	1.5	2.4	0	0	22.6	44.1	8	1	1.5	1	1.5	8.00
130344	112	3	0	0	0	0	0	0	0	0	0	0	0	0	0	NA	NA
131786	141	2	29.9	19.5	8.7	8.7	8.3	14	4.5	24.9	44.4	27.5	3	4.2	3	1.4	9.17
133708	131	1	30	22	7.47	7.47	4	15	4.47	25	47	10	1	3	2	1.5	10.00
133718	131	1	22.5	22.5	3.98	3.98	9.2	12.3	1.5	22.5	45	30.5	4	2.48	2	1.24	7.63
133902	126	3	20.5	23.5	10	10.18	10.3	15	4.5	20.5	44	31.03	4	5.68	4	1.42	7.76
133920	142	1	26.5	23	10	10.38	10.1	10	4.5	26.5	49.5	30.35	4	5.88	4	1.47	7.59
133962	142	1	24.6	22.5	4.5	4.5	0	11.2	1.5	24.6	47.1	0	0	3	2	1.5	NA
139172	146	3	21	20	1.5	1.5	4.9	14.3	1.5	21	41	16.25	2	0	0	NA	8.13
141056	131	2	21.8	21.5	9.55	9.55	10.6	13.8	4.47	21.8	43.3	35.35	4	5.08	4	1.27	8.84
141066	131	2	23.7	21	4.28	4.28	7.5	14.4	3	18.7	39.7	24.95	3	1.28	2	0.64	8.32
141096	131	2	24.5	19.5	6.9	6.9	11.5	13.5	3	24.5	44	38.45	5	3.9	3	1.3	7.69
141098	131	2	27.5	21.5	9.35	9.35	9.1	13.5	4.5	22.5	44	30.45	4	4.85	4	1.21	7.61
141104	131	2	24.6	20	8.65	8.65	8.2	13.5	3	24.6	44.6	27.25	3	5.65	4	1.41	9.08
141110	131	2	24.5	22	10	10.05	9.2	15	4.5	24.5	46.5	27.25	3	5.55	4	1.39	9.08
141112	131	2	21	22	8.8	8.8	10.1	13.5	3	21	43	33.75	4	5.8	4	1.45	8.44
141120	131	2	24.3	22.5	4.47	4.47	5.5	13.5	2.97	24.3	46.8	18.25	2	1.5	1	1.5	9.13
141286	142	1	19.2	20	6.9	6.9	1	10	4.5	19.2	39.2	0	0	2.4	2	1.2	NA
141304	142	3	22.5	22.1	8.78	8.78	4	10	4.5	22.5	44.6	10	1	4.28	3	1.43	10.00
141978	106	1	16.5	17	4.56	4.56	7	14.9	2.91	16.5	33.5	23.25	3	1.65	2	0.83	7.75
142398	116	2	23	21.5	4.5	4.5	10.4	14	4.5	23	44.5	31.25	4	0	0	NA	7.81
142432	116	1	20	19.5	8.85	8.85	11.8	14	4.35	20	39.5	35.85	5	4.5	3	1.5	7.17
146914	146	3	0	0	0	0	0	0	0	0	0	0	0	0	0	NA	NA
148078	103	2	19.5	20	6.38	6.38	4	14	3	19.5	39.5	10	1	3.38	3	1.13	10.00
148122	146	1	20	21	8.63	8.63	12.5	15	4.5	20	41	38.35	5	4.13	3	1.38	7.67
148926	131	2	0	0	0	0	0	0	0	0	0	0	0	0	0	NA	NA
148944	131	2	0	0	0	0	0	0	0	0	0	0	0	0	0	NA	NA
148954	131	2	23.6	24.5	6.6	6.6	12.7	15	3	23.6	48.1	47.2	6	3.6	3	1.2	7.87
149122	142	2	23.5	21	8.6	8.6	12.9	15	4.47	23.5	44.5	42.8	6	4.13	3	1.38	7.13
149152	142	2	25.6	21	8.55	8.55	12.9	15	4.35	20.6	41.6	42.8	6	4.2	3	1.4	7.13
149698	146	3	20.9	24	8.45	8.45	10.5	14.3	4.35	20.9	44.9	31.63	4	4.1	3	1.37	7.91
150236	116	2	18	20.5	1.5	1.5	2.7	7.5	0	18	38.5	9.1	1	1.5	1	1.5	9.10
152532	146	3	0	0	0	0	0	0	0	0	0	0	0	0	0	NA	NA
152738	103	1	19.7	21	8.63	8.63	10	14.8	3	19.7	40.7	33.25	4	5.63	4	1.41	8.31
154204	113	3	20.1	18.5	7.6	7.6	11.2	15	3	20.1	38.6	34.1	4	4.6	4	1.15	8.53
155188	131	2	28.7	20	3	3	1	12.8	3	23.7	43.7	0	0	0	0	NA	NA
155214	131	2	30	NA	8.65	8.65	6.2	10.3	3	30	NA	20.8	3	5.65	4	1.41	6.93
155218	131	2	22.4	22	7.45	7.45	9	11.3	4.5	22.4	44.4	30	4	2.95	2	1.48	7.50
155224	131	2	24.1	NA	8.55	8.55	13.2	7.8	4.5	24.1	NA	43.3	6	4.05	3	1.35	7.22
155242	131	2	24.5	24.5	8.63	8.63	5.5	10.3	3	24.5	49	18.3	2	5.63	4	1.41	9.15
155256	131	2	20.5	21	8.25	8.25	11.1	12.8	4.5	20.5	41.5	33.7	4	3.75	3	1.25	8.43
155354	113	2	0	0	0	1.28	0	0	0	0	0	0	0	1.28	1	1.28	NA
155412	142	2	20.9	15	8.5	8.5	12.9	15	4.35	20.9	35.9	42.8	6	4.15	3	1.38	7.13
155970	146	2	22.9	18.5	10	10.45	14.3	14	4.5	22.9	41.4	51.3	6	5.95	4	1.49	8.55
156302	121	1	0	0	0	0	0	0	0	0	0	0	0	0	0	NA	NA
156476	116	3	21	21.5	7.72	7.2	7.5	15	4.35	21	42.5	21.8	3	2.85	2	1.43	7.27
156486	116	1	22.7	0	3	3	3	0	1.5	22.7	22.7	10	1	1.5	1	1.5	10.00
156534	116	3	23.3	19.5	8.33	8.33	12.1	15	3	23.3	42.8	37.1	5	5.33	4	1.33	7.42
156544	116	3	0	0	0	0.83	0	0	0	0	0	0	0	0.83	1	0.83	NA
156570	116	2	21.6	17.5	7.95	7.95	12.8	14	2.85	21.6	39.1	45.1	6	5.1	4	1.28	7.52
156584	116	2	20.8	21	8.14	8.14	6.7	14	2.91	20.8	41.8	19.1	2	5.23	4	1.31	9.55
158022	141	2	19	18	8.25	8.25	13.1	15	4.35	19	37	40.4	5	3.9	3	1.3	8.08
158548	131	2	24.9	18	10	10	11.3	11.6	4.5	19.9	37.9	37.5	4	5.5	4	1.38	9.38
158740	146	1	20.7	19.5	9.66	9.66	14.4	13.7	4.41	20.7	40.2	51.55	6	5.25	4	1.31	8.59
161434	121	3	0	0	0	0	2.4	0	0	0	0	8	1	0	0	NA	8.00
162162	141	3	22.1	20	7.13	7.13	10.8	13.2	2.85	22.1	42.1	35.98	5	4.28	3	1.43	7.20
163882	112	1	20.6	22.1	10	10.35	6.2	11.9	4.5	20.6	42.7	17.3	2	5.85	4	1.46	8.65
163886	102	2	22	16.5	8.65	8.65	8.8	11.9	4.5	22	38.5	26.05	4	4.15	3	1.38	6.51
163928	102	2	19.5	18.5	7.05	7.05	11.5	12.5	4.5	19.5	38	35.15	5	2.55	2	1.28	7.03
164008	114	1	18.5	19	9.64	9.64	10.6	15	4.44	18.5	37.5	32.1	4	5.2	4	1.3	8.03
164164	131	2	26.1	20	7	7	14.3	14	3	21.1	41.1	47.5	5	4	3	1.33	9.50
164176	131	2	22.2	19	9.8	9.8	14	14	4.35	22.2	41.2	48.2	6	5.45	4	1.36	8.03
164200	131	2	20.9	16.5	10	10.05	12.8	14	4.35	20.9	37.4	39.2	5	5.7	4	1.43	7.84
164404	142	2	28	20.5	7	7.01	10.1	10.8	4.38	23	43.5	33.6	4	2.63	2	1.32	8.40
164416	142	1	22	27	8.68	8.68	4	7.7	4.35	22	49	10	1	4.33	3	1.44	10.00
164440	142	2	21.4	23	9.7	9.7	11.5	12.3	4.5	21.4	44.4	35.05	5	5.2	4	1.3	7.01
164720	132	1	22.3	20	3	3	10	15	0	22.3	42.3	33.25	4	3	2	1.5	8.31
164724	132	3	21.4	24	7.5	7.5	6.2	13.5	4.5	21.4	45.4	17.2	2	3	2	1.5	8.60
164830	146	3	22.1	19.5	1.35	1.35	10.5	11	0	22.1	41.6	35.08	5	1.35	1	1.35	7.02
165280	121	1	18	14.5	0	0	10.9	14.8	0	18	32.5	36.3	4	0	0	NA	9.08
165306	142	2	12.8	18	8.65	8.65	12.2	10.7	4.32	12.8	30.8	37.35	5	4.33	3	1.44	7.47
165310	145	3	22.2	20	4.43	4.43	9.9	13.8	1.5	22.2	42.2	33.1	4	2.93	2	1.47	8.28
165400	124	3	20.9	23	8.75	8.75	12.3	14	4.47	20.9	43.9	40.93	5	4.28	3	1.43	8.19
165596	145	2	21.3	19	8.45	8.45	12.8	14	2.82	21.3	40.3	45.1	6	5.63	4	1.41	7.52
165634	116	2	21.6	22.5	2.97	2.97	13.8	14	2.97	21.6	44.1	45.1	6	0	0	NA	7.52
165644	116	2	23.1	20	6.93	6.93	9.9	14	4.35	23.1	43.1	29.5	3	2.58	2	1.29	9.83
165658	116	2	17.3	18.5	5.25	5.25	6.87	14	4.5	17.3	35.8	22.5	3	0.75	1	0.75	7.50
165674	116	2	20.4	17.5	9.2	9.2	9.8	14	4.35	20.4	37.9	32.5	5	4.85	4	1.21	6.50
165676	116	2	16.9	23	8.92	8.92	7.2	14	4.47	16.9	39.9	20.5	3	4.45	4	1.11	6.83
165716	116	2	20.1	21	8.25	8.25	11.4	14	4.5	20.1	41.1	34.5	5	3.75	3	1.25	6.90
166008	125	3	19.9	21	6	5.97	5.2	13.8	4.47	19.9	40.9	17.3	2	1.5	1	1.5	8.65
166028	125	2	18.5	15.5	9.95	9.95	13.1	11.3	4.32	18.5	34	43.6	5	5.63	4	1.41	8.72
166038	125	1	22.3	22.5	8.78	8.78	13.8	9	4.35	22.3	44.8	45.9	5	4.43	3	1.48	9.18
166080	125	3	21.8	24.5	7.47	7.47	8	13.8	4.47	21.8	46.3	26.5	3	3	2	1.5	8.83
166214	121	2	0	0	0	1.47	3	0	1.47	0	0	10	1	0	0	NA	10.00
168494	103	1	20.1	20.5	8.1	8.1	12	15	4.35	20.1	40.6	39.9	5	3.75	3	1.25	7.98
168576	103	1	18.8	15	5.77	5.07	11.9	12.3	2.97	18.8	33.8	39.6	5	2.1	2	1.05	7.92
168894	126	3	19.6	20	3.75	3.75	2.8	13.5	3	19.6	39.6	9.2	1	0.75	1	0.75	9.20
168932	126	1	0	0	0	0	0	0	0	0	0	0	0	0	0	NA	NA
170456	111	1	0	0	0	0	5.7	0	0	0	0	18.9	2	0	0	NA	9.45
170518	106	1	14.6	16	0.6	0.6	0	0	0	14.6	30.6	0	0	0.6	1	0.6	NA
170550	112	2	21.3	23.5	8.03	8.03	11.4	15	2.85	21.3	44.8	38825	6	5.18	4	1.3	6.47
170552	112	2	19.4	20.5	9.55	8.55	12.6	12.8	4.5	19.4	39.9	48.15	6	4.05	3	1.35	8.03
170554	112	2	28.5	25	9.28	9.28	12.6	14.5	4.5	23.5	48.5	47.15	6	4.78	4	1.2	7.86
170556	112	1	25	22.5	7.74	7.73	14	14	3	25	47.5	49.95	6	4.73	4	1.18	8.33
170558	112	2	20.9	21	7.25	7.25	12.9	15	3	20.9	41.9	40525	6	4.25	3	1.42	6.75
170560	112	2	22.5	24	7	6.98	12.7	14.5	4.5	22.5	46.5	49.25	6	2.48	2	1.24	8.21
170562	112	1	22.5	25	10	10.08	14.9	13	4.5	22.5	47.5	57	6	5.58	4	1.4	9.50
170568	112	2	19.5	20.5	7.58	7.58	14	14	4.5	19.5	40	50.35	6	3.08	3	1.03	8.39
170570	112	1	21.5	24	9.48	9.45	14.3	13	4.5	21.5	45.5	55.05	6	4.95	4	1.24	9.18
170572	112	1	23.1	26.6	9.78	9.78	14	13	4.5	23.1	49.7	51.55	6	5.28	4	1.32	8.59
170574	112	1	22.8	24	3.6	3.6	12.6	15	3	22.8	46.8	49	6	0.6	1	0.6	8.17
170576	112	2	23.6	20.5	8.78	8.78	10.5	12.8	4.5	23.6	44.1	34.9	4	4.28	3	1.43	8.73
170578	112	2	24.4	26	8.5	8.5	11.6	15	2.85	24.4	50.4	39325	6	5.65	4	1.41	6.55
170580	112	2	17.1	20	9.9	9.9	8	14.3	4.47	17.1	37.1	26.5	3	5.43	4	1.36	8.83
170582	112	1	26.3	24	10	10.18	12.3	12.8	4.5	21.3	45.3	41.15	5	5.68	4	1.42	8.23
170584	112	1	26.9	24.6	9.65	9.65	13.7	14	4.35	21.9	46.5	45.5	5	5.3	4	1.33	9.10
170586	112	2	21.3	21.5	9.9	9.9	12.3	14.3	4.35	21.3	42.8	41	5	5.55	4	1.39	8.20
170588	112	1	28.8	21.3	10	10.15	14.3	14	4.35	23.8	45.1	51.25	6	5.8	4	1.45	8.54
170596	112	1	0	0	0	0	0	0	0	0	0	0	0	0	0	NA	NA
170598	112	1	24.2	24.8	5.93	5.93	12.5	15	4.5	24.2	49	41.5	5	1.43	1	1.43	8.30
170600	112	2	19.5	21.5	9.63	9.63	15	14	4.5	19.5	41	46.6	5	5.13	4	1.28	9.32
170602	112	2	20	20	8.2	8.2	10.4	15	3	20	40	31.3	4	5.2	4	1.3	7.83
170604	112	1	22.2	22.9	8.18	8.18	12	14	4.5	22.2	45.1	40	5	3.68	3	1.23	8.00
170606	112	1	0	0	0	0	2.3	0	0	0	0	7.5	1	0	0	NA	7.50
170608	112	1	29	22	9.9	9.9	14.8	12.6	4.5	24	46	52.15	6	5.4	4	1.35	8.69
170610	112	1	0	0	0	0	0	0	0	0	0	0	0	0	0	NA	NA
170614	112	1	21.5	22.5	4.13	4.13	12.8	14	3	21.5	44	49	6	1.13	1	1.13	8.17
170620	112	1	21.2	19	5.63	5.63	7.5	13.5	1.5	21.2	40.2	25.15	3	4.13	3	1.38	8.38
170622	112	1	21.8	24.9	9.93	9.93	14.1	14	4.35	21.8	46.7	54	6	5.58	4	1.4	9.00
170624	112	2	20.4	18.5	3.72	3.72	13.4	14.3	1.47	20.4	38.9	44.8	5	2.25	2	1.13	8.96
170626	112	1	23.3	24.9	10	10.23	12.5	15	4.5	23.3	48.2	46.5	6	5.73	4	1.43	7.75
170634	112	2	23	20	8.95	8.95	13.6	12.8	4.5	23	43	48.15	6	4.45	3	1.48	8.03
170636	112	2	26.6	18	9.3	9.3	12.1	14.5	4.5	21.6	39.6	44.2	6	4.8	4	1.2	7.37
170638	112	2	24	20.5	9.73	9.73	13.6	12.8	4.5	24	44.5	48.15	6	5.23	4	1.31	8.03
170640	112	1	0	0	0	0	0	0	0	0	0	0	0	0	0	NA	NA
170642	112	2	21.6	19.5	10	10.25	14.1	14	4.5	21.6	41.1	50.5	6	5.75	4	1.44	8.42
170646	112	1	20	20.5	5.93	5.93	11.3	15	3	20	40.5	44.45	6	2.93	2	1.47	7.41
170648	112	2	23.2	21	7.4	7.4	10.2	14.3	2.97	23.2	44.2	34	4	4.43	3	1.48	8.50
170658	112	2	26.2	28	8.48	8.48	13.6	13.3	4.5	21.2	49.2	45.2	5	3.98	3	1.33	9.04
170660	112	2	18.7	0	5.85	5.85	13.1	6	3	18.7	18.7	43.8	5	2.85	2	1.43	8.76
170662	112	1	28	22.8	9.82	9.82	12.2	14	4.47	23	45.8	40.5	5	5.35	4	1.34	8.10
170664	112	1	21.9	21.5	2.4	2.4	12.6	15	1.5	21.9	43.4	49	6	0.9	1	0.9	8.17
170666	112	2	29.4	20.5	5.55	5.55	14.8	10.2	4.5	24.4	44.9	55.45	6	1.05	1	1.05	9.24
170668	112	1	30	30	10	10.18	14.3	13	4.5	25	55	52.55	6	5.68	4	1.42	8.76
170672	112	2	19.5	21	6.98	6.98	10.5	14.5	3	19.5	40.5	35875	6	3.98	3	1.33	5.98
170674	112	2	22.3	17.5	10	10.35	13	14.5	4.5	22.3	39.8	47.05	6	5.85	4	1.46	7.84
170676	112	2	20.8	20	7.23	7.23	9.2	15	3	20.8	40.8	30575	5	4.23	3	1.41	6.12
170678	112	1	24.1	24	10	10.23	13.7	14	4.5	24.1	48.1	48.95	6	5.73	4	1.43	8.16
170680	112	1	20.3	18.5	9.6	9.6	12.2	14	4.5	20.3	38.8	45.75	6	5.1	4	1.28	7.63
171520	132	2	0	0	0	0	0	0	0	0	0	0	0	0	0	NA	NA
171848	146	2	20.8	20.5	7.2	7.2	11.6	13	4.2	20.8	41.3	42.55	6	3	2	1.5	7.09
171850	146	3	18.8	21.5	8.35	8.35	11.5	13.5	3	18.8	40.3	38.45	5	5.35	4	1.34	7.69
171856	146	2	19.6	14.5	3.78	3.78	12.6	13	1.2	19.6	34.1	38.8	5	2.58	2	1.29	7.76
171860	146	3	18.9	21	2.85	2.85	9.5	14.4	1.5	18.9	39.9	31.65	4	1.35	1	1.35	7.91
171864	146	3	18.4	20.5	4.25	4.25	8.3	14	0	18.4	38.9	27.83	4	4.25	3	1.42	6.96
171870	146	3	25.5	21.5	3	3	6.1	0	1.5	20.5	42	20.25	3	1.5	1	1.5	6.75
171874	146	1	25.7	19	9.7	9.7	14.1	15	4.5	20.7	39.7	49.85	6	5.2	4	1.3	8.31
171876	146	3	21.5	17.5	5.63	5.63	11.2	14.3	3	21.5	39	34.15	4	2.63	2	1.32	8.54
171878	146	1	18.4	21	8.1	8.1	9.4	15	4.5	18.4	39.4	28.1	4	3.6	3	1.2	7.03
171880	146	3	20.9	19	10	10.05	10.6	14.5	4.35	20.9	39.9	32.1	5	5.7	4	1.43	6.42
171882	146	1	22.2	21	9.55	9.55	14.1	15	4.5	22.2	43.2	49.85	6	5.05	4	1.26	8.31
171884	146	1	24	22	3	3	9.7	13	1.5	24	46	29.1	4	1.5	1	1.5	7.28
171886	146	1	25	24	10	10.1	12.6	15	4.5	25	49	41.85	5	5.6	4	1.4	8.37
171890	146	1	21.4	17.5	9.38	9.38	12.1	15	4.5	21.4	38.9	37	4	4.88	4	1.22	9.25
171900	146	3	25.9	22.5	3.08	3.08	9.8	0	0	25.9	48.4	32.5	5	3.08	3	1.03	6.50
171902	146	2	19.6	19	6.08	6.08	10.1	13	4.35	19.6	38.6	33.55	5	1.73	2	0.87	6.71
171904	146	3	23.9	23	6	6	13.1	14.3	3	23.9	46.9	40.4	5	3	2	1.5	8.08
171906	146	3	17.6	17	6.68	6.68	9.7	13.5	3	17.6	34.6	28.95	4	3.68	3	1.23	7.24
171908	146	3	14.8	18	5.85	5.85	10.5	12.6	2.85	14.8	32.8	31.65	4	3	2	1.5	7.91
171920	146	2	16.4	18	7.47	7.47	11.6	13	4.47	16.4	34.4	42.55	6	3	3	1	7.09
171922	146	3	16.8	17	9.45	9.45	11.5	14.5	4.35	16.8	33.8	36.9	5	5.1	4	1.28	7.38
171924	146	3	30	20.5	9.24	9.24	12.5	14.5	4.44	30	50.5	38.45	5	4.8	4	1.2	7.69
171926	146	3	18.4	21.5	9.75	9.75	13.7	14.5	4.35	18.4	39.9	42.4	5	5.4	4	1.35	8.48
171928	146	3	22.6	23	2.85	2.85	11.5	13.5	1.35	17.6	40.6	38.45	5	1.5	1	1.5	7.69
171934	146	3	19.2	19.5	10	10.2	13.7	14.5	4.47	19.2	38.7	42.4	5	5.73	4	1.43	8.48
172464	116	3	23.1	17.5	8.52	7.52	12.4	14.3	4.32	23.1	40.6	41.43	5	3.2	3	1.07	8.29
172788	125	1	24.8	21.5	5.55	5.55	2	13.9	2.85	19.8	41.3	39.55	5	2.7	2	1.35	7.91
172790	125	2	23.6	20	8.85	8.85	14	13.9	4.5	23.6	43.6	49.55	6	4.35	3	1.45	8.26
172848	125	2	17.2	19	6.08	6.08	13.9	13.9	3	17.2	36.2	43.05	5	3.08	3	1.03	8.61
172862	125	1	17.6	20	6.88	6.88	13	9.5	3	17.6	37.6	39.85	5	3.88	3	1.29	7.97
172866	125	2	16.4	19.5	8.7	8.7	14	13.9	3	16.4	35.9	49.55	6	5.7	4	1.43	8.26
