## Supplementary material for "Effectiveness of active learning for ecology teaching: the perspective of students vs their grades": S2_Dataset_Survey

SEXO	IDADE	INSTUICAO_ONDE_ESTUDOU_O_ENSINO_MEDIO	ÁREA_DO_CONHECIMENTO	NOTA_DO_ENEM	ESTADO	REGULARIDADE_ANTECEDENCIA_NO_ESTUDO_DOS_CONTEUDOS	PONTUALIDADE_PARA_ATIVIDADES	FORMACAO_BÁSICA_NECESSÁRIA_PARA_DISCIPLINA	RELACAO_ENTRE_CONTEUDO_DA_DISCIPLINA_E_OUTROS_CONTEUDOS	INTERACAO_COM_COLEGAS_PROFESSORES_E_MONITORES	MOTIVACAO_COM_A_DISCIPLINA	SATISFACAO_COM_O_RENDIMENTO	FORMA_FREQUENTE_DE_ACESSO_A_INTERNET	ENCORAJAMENTO_PELOS_PROFESSORES	PROFESSORES_PROCURAM_ENVOLVIMENTO_ATIVO_ALEM_DE_SIMPLES_PERGUNTAS	ATENCAO_DADA_POR_PROFESSORES_A_COMENTÁRIOS_PERGUNTAS_E_RESPOSTAS	PROFESSORES_CHECAM_PERIODICAMENTE_SE_OS_ALUNOS_ESTAO_ENTENDENDO	TAREFAS_EXTRA_CLASSE_ACRESCENTARAM_CONHECIMENTO_PRÁTICO_DA_MATERIA_DAS_AULAS_TEÓRICAS	EXERCICIOS_DE_APRENDIZAGEM_ATIVA_PROMOVEM_INTEGRACAO_DOS_ESTUDANTES	EXECUCAO_DO_EXTRA_CLASSE_CONTRIBUIU_PARA_O_APRENDIZADO	EXECUCAO_DO_EXTRA_CLASSE_PROMOVEU_A_COOPERACAO_ENTRE_OS_ESTUDANTES	RESPOSTAS_DAS_PROVAS_EM_DUPLA_CONTRIBUIRAM_PARA_APRENDIZAGEM	EXERCICIOS_ONLINE_CONTRIBUIRAM_PARA_A_APRENDIZAGEM	OBJETIVOS_FORAM_PLENAMENTE_ALCANCADOS	CONTEUDO_FOI_IMPORTANTE_PARA_DORMACAO_PROFISSIONAL	OS_INSTRUMENTOS_DE_AVALIACAO_DE_APRENDIZAGEM_FORAM_COERENTES_COM_OS_OBJETIVOS_PROPOSTOS	ONDE_OS_ESTUDANTES_MORARAM_EM_2015II
Feminino	19_a_24	Escola_pUblica_Federal	Biológicas	≤600	SAo_Paulo	4	5	5	4	4	4	3	Em_casa	5	5	5	5	4	3	4	4	3	4	4	5	4	Casa_dos_pais
Feminino	19_a_24	Escola_particular	Biológicas	641_a_700	Minas_Gerais	2	4	3	5	2	0	0	Em_casa	4	5	4	4	4	4	4	4	0	3	3	2	2	RepUblica
Feminino	19_a_24	Escola_pUblica_Estadual	Biológicas	641_a_700	Minas_Gerais	4	4	5	5	5	3	4	Em_casa	5	5	5	5	3	5	5	5	0	2	5	5	4	RepUblica
Feminino	≤18	Escola_pUblica_Federal	Biológicas	641_a_700	EspIrito_Santo	2	4	4	4	4	3	4	Celular	4	4	4	4	4	3	5	5	4	3	4	4	4	RepUblica
Feminino	19_a_24	Escola_particular	Biológicas	641_a_700	Minas_Gerais	4	5	3	5	4	4	4	Celular	4	4	5	5	4	5	5	5	5	4	4	4	4	Sozinho
Masculino	19_a_24	Escola_particular	Exatas	≥701	SAo_Paulo	3	4	5	4	1	4	3	Em_casa	5	5	4	4	1	4	1	2	3	5	4	1	4	RepUblica
Masculino	19_a_24	Escola_pUblica_Estadual	Biológicas	641_a_700	SAo_Paulo	4	0	4	4	0	1	3	Em_casa	1	3	5	4	0	1	0	0	0	1	1	2	2	RepUblica
Feminino	≥25	Escola_pUblica_Estadual	Biológicas	601_a_640	Ceará	2	5	3	4	3	4	3	Em_casa	4	4	4	4	3	2	4	4	2	4	4	5	4	Com_cônjuge-companheirx
Masculino	19_a_24	Escola_pUblica_Federal	Exatas	≥701	Minas_Gerais	1	3	4	3	2	0	1	Em_casa	0	2	3	2	2	1	2	2	3	1	1	0	2	RepUblica
Masculino	19_a_24	Escola_pUblica_Federal	Exatas	641_a_700	Minas_Gerais	2	5	5	5	2	3	4	Em_casa	4	4	5	4	2	4	5	4	3	1	3	2	2	RepUblica
Masculino	≤18	Escola_pUblica_Estadual	Exatas	641_a_700	EspIrito_Santo	2	5	3	4	1	1	2	Celular	5	5	5	5	5	5	5	5	4	3	4	1	4	RepUblica
Masculino	≤18	Escola_particular	Exatas	≥701	Minas_Gerais	2	5	5	4	5	2	1	Celular	5	5	5	5	1	4	1	4	1	1	2	2	4	RepUblica
Masculino	≤18	Escola_particular	Biológicas	641_a_700	Minas_Gerais	1	3	4	2	2	3	3	Em_casa	4	4	4	4	4	4	4	5	3	4	5	3	4	Casa_dos_pais
Feminino	19_a_24	Escola_pUblica_Estadual	Biológicas	≤600	Minas_Gerais	2	4	4	4	5	5	5	Em_casa	5	5	5	5	4	5	5	4	3	4	4	5	5	Moradia_estudantil
Feminino	19_a_24	Escola_pUblica_Federal	Biológicas	601_a_640	Minas_Gerais	3	3	4	5	4	3	3	Em_casa	4	3	4	3	3	3	4	4	1	1	3	3	3	RepUblica
Masculino	≤18	Escola_pUblica_Estadual	Biológicas	641_a_700	Minas_Gerais	3	3	4	5	4	5	5	Em_casa	5	5	5	5	5	5	5	5	5	5	5	5	5	Sozinho
Feminino	≥25	Escola_particular	Biológicas	≥701	Minas_Gerais	0	4	4	5	4	3	3	Em_casa	5	4	5	4	1	1	4	1	0	1	5	3	4	Com_cônjuge-companheirx
Masculino	19_a_24	Escola_particular	Exatas	≥701	Rio_de_Janeiro	4	4	5	3	2	2	4	Em_casa	4	4	4	3	4	1	2	4	4	5	4	3	5	RepUblica
Masculino	19_a_24	Escola_pUblica_Estadual	Agrárias	641_a_700	Minas_Gerais	3	4	2	3	1	3	4	Em_casa	4	4	4	4	3	3	NA	NA	NA	NA	NA	NA	NA	Moradia_estudantil
Masculino	19_a_24	Escola_pUblica_Estadual	Agrárias	641_a_700	Minas_Gerais	3	4	2	3	1	3	4	Em_casa	4	4	4	4	3	3	5	4	4	4	4	3	3	Moradia_estudantil
Masculino	19_a_24	Escola_pUblica_Federal	Exatas	641_a_700	EspIrito_Santo	4	4	5	5	3	2	4	Celular	5	5	4	5	4	5	5	5	5	3	4	5	5	Moradia_estudantil
Masculino	19_a_24	Escola_particular	Exatas	≥701	Minas_Gerais	2	5	4	2	2	0	3	Em_casa	4	5	3	5	3	2	2	3	3	3	3	1	4	Casa_dos_pais
Feminino	19_a_24	Escola_pUblica_Estadual	Exatas	641_a_700	Minas_Gerais	3	5	3	3	3	1	2	Celular	3	3	4	2	2	1	2	4	0	2	2	1	3	Sozinho
Feminino	≥25	Escola_particular	Exatas	601_a_640	Minas_Gerais	4	4	4	4	4	4	3	Em_casa	4	5	5	4	3	3	3	3	2	3	5	4	4	RepUblica
Feminino	≥25	Escola_pUblica_Estadual	Biológicas	641_a_700	Minas_Gerais	3	4	4	5	2	3	3	Em_casa	5	5	5	5	4	4	3	3	2	4	5	5	5	Com_cônjuge-companheirx
Masculino	≤18	Escola_particular	Exatas	≥701	EspIrito_Santo	1	4	5	5	2	2	2	Em_casa	5	5	5	5	2	2	4	3	4	3	5	2	4	Moradia_estudantil
Feminino	19_a_24	Escola_pUblica_Federal	Exatas	≥701	EspIrito_Santo	3	4	3	2	2	3	2	Em_casa	4	4	4	3	3	3	4	2	4	4	3	3	2	RepUblica
Feminino	19_a_24	Escola_particular	Exatas	≥701	Minas_Gerais	2	3	4	4	2	0	1	Celular	3	3	5	5	0	1	1	1	2	1	1	1	1	RepUblica
Feminino	19_a_24	Escola_pUblica_Estadual	Biológicas	601_a_640	Minas_Gerais	1	3	4	4	2	3	3	Celular	5	5	5	5	4	4	5	5	4	2	3	5	3	RepUblica
Masculino	19_a_24	Escola_pUblica_Estadual	Exatas	≥701	SAo_Paulo	3	5	4	4	3	3	4	Em_casa	5	5	5	4	4	4	4	3	4	4	4	2	4	Sozinho
Feminino	≤18	Escola_particular	Biológicas	641_a_700	Minas_Gerais	4	5	4	3	3	3	4	Celular	3	4	4	4	3	3	3	4	3	3	3	3	3	RepUblica
Feminino	19_a_24	Escola_particular	Exatas	≥701	EspIrito_Santo	3	5	3	5	5	1	1	Celular	5	5	5	0	5	5	2	4	5	5	2	4	5	RepUblica
Feminino	≥25	Escola_pUblica_Federal	Exatas	641_a_700	Rio_de_Janeiro	3	5	4	2	2	4	3	Em_casa	5	5	5	4	4	5	5	3	3	5	4	3	4	Com_cônjuge-companheirx
Masculino	19_a_24	Escola_pUblica_Estadual	Exatas	641_a_700	Minas_Gerais	3	3	3	4	2	2	3	Em_casa	4	4	4	3	3	3	3	4	3	3	4	3	3	RepUblica
Feminino	≥25	Escola_pUblica_Estadual	Exatas	≤600	Minas_Gerais	4	4	3	3	3	4	3	Em_casa	4	4	4	4	4	4	4	4	4	4	4	4	4	Casa_dos_pais
Masculino	19_a_24	Escola_particular	Biológicas	641_a_700	Minas_Gerais	4	4	5	4	3	3	3	Em_casa	4	4	4	4	4	3	3	3	3	4	3	3	2	RepUblica
Feminino	≤18	Escola_pUblica_Estadual	Biológicas	≤600	SAo_Paulo	3	4	3	5	NA	2	2	Laboratórios_de_informática_na_UFV	3	4	3	2	3	4	4	4	2	3	2	4	3	Moradia_estudantil
Feminino	≥25	Escola_pUblica_Estadual	Exatas	≤600	Minas_Gerais	3	3	3	4	3	3	4	Em_casa	4	4	4	3	4	3	4	3	4	4	4	3	4	Casa_dos_pais
Feminino	19_a_24	Escola_pUblica_Estadual	Biológicas	601_a_640	Minas_Gerais	1	5	3	5	2	2	4	Em_casa	5	5	5	4	0	1	4	2	5	4	4	4	3	RepUblica
Masculino	≤18	Escola_particular	Biológicas	641_a_700	EspIrito_Santo	3	5	5	5	5	3	4	Em_casa	5	5	5	5	5	4	4	5	3	5	4	4	5	Moradia_estudantil
Masculino	19_a_24	Escola_particular	Biológicas	641_a_700	Minas_Gerais	2	5	5	5	5	4	4	Em_casa	5	5	5	5	5	5	5	5	5	5	5	5	4	Sozinho
Masculino	19_a_24	Escola_particular	Exatas	≥701	EspIrito_Santo	0	4	5	3	4	3	5	Celular	5	5	5	4	4	2	3	3	4	3	5	NA	5	RepUblica
Masculino	≥25	Escola_particular	Humanas	641_a_700	Minas_Gerais	3	2	3	4	4	2	2	Em_casa	4	5	4	5	3	4	4	3	4	3	2	4	3	Com_cônjuge-companheirx
Feminino	19_a_24	Escola_particular	Biológicas	≥701	Minas_Gerais	3	5	4	4	4	5	4	Celular	5	5	4	5	3	4	5	4	4	4	4	5	5	RepUblica
Feminino	19_a_24	Escola_pUblica_Federal	Exatas	601_a_640	EspIrito_Santo	3	2	4	4	2	2	3	Celular	4	4	4	3	3	4	4	3	2	3	4	3	4	RepUblica
Masculino	≥25	Escola_particular	Agrárias	≥701	Minas_Gerais	0	1	5	5	3	2	3	Em_casa	5	3	2	4	3	3	0	5	0	1	5	5	5	RepUblica
Feminino	≤18	Escola_pUblica_Federal	Biológicas	641_a_700	Rio_de_Janeiro	3	5	3	4	2	1	1	Em_casa	3	5	4	3	2	1	1	3	2	2	3	5	3	Moradia_estudantil
Feminino	≤18	Escola_particular	Biológicas	601_a_640	Minas_Gerais	2	3	4	5	5	0	0	Em_casa	5	3	2	2	0	2	1	4	1	1	0	4	0	Casa_dos_pais
Feminino	19_a_24	Escola_particular	Exatas	641_a_700	Minas_Gerais	3	4	4	3	3	3	3	Celular	5	5	3	5	5	4	5	5	4	5	4	3	5	RepUblica
Feminino	≤18	Escola_pUblica_Federal	Exatas	≥701	Minas_Gerais	3	4	3	4	4	3	4	Em_casa	4	5	5	4	3	4	5	5	4	4	4	4	4	RepUblica
Feminino	≤18	Escola_pUblica_Federal	Exatas	≥701	Minas_Gerais	3	4	3	4	4	3	4	Em_casa	4	5	5	4	3	4	5	5	4	4	4	4	4	RepUblica
Feminino	≤18	Escola_pUblica_Federal	Exatas	≥701	Minas_Gerais	3	4	3	4	4	3	4	Em_casa	4	5	5	4	3	4	5	5	4	4	4	4	4	RepUblica
Feminino	≤18	Escola_pUblica_Federal	Exatas	≥701	Minas_Gerais	3	4	3	4	4	3	4	Em_casa	4	5	5	4	3	4	5	5	4	4	4	4	4	RepUblica
Feminino	≤18	Escola_pUblica_Federal	Exatas	≥701	Minas_Gerais	3	4	3	4	4	3	4	Em_casa	4	5	5	4	3	4	5	5	4	4	4	4	4	RepUblica
Masculino	19_a_24	Escola_particular	Exatas	≥701	Minas_Gerais	0	5	5	5	4	5	5	Em_casa	4	4	3	4	3	2	1	4	3	2	1	2	2	Moradia_estudantil
Feminino	19_a_24	Escola_pUblica_Federal	Exatas	≥701	EspIrito_Santo	2	5	5	3	2	3	4	Celular	4	5	5	4	5	5	3	4	5	4	4	3	4	RepUblica
Masculino	≤18	Escola_particular	Exatas	≥701	Minas_Gerais	0	5	4	4	2	2	4	Em_casa	5	5	5	5	5	3	5	5	5	5	4	3	5	RepUblica
Feminino	≥25	Escola_particular	Exatas	≥701	Mato_Grosso_do_Sul	2	3	4	3	3	1	3	Em_casa	4	5	3	3	2	2	3	4	3	3	4	2	3	Sozinho
Masculino	19_a_24	Escola_particular	Exatas	≥701	Minas_Gerais	3	5	5	5	3	3	4	Em_casa	5	5	5	5	4	5	3	2	1	4	5	4	4	Sozinho
Masculino	19_a_24	Escola_pUblica_Estadual	Biológicas	601_a_640	Minas_Gerais	4	5	1	4	3	2	2	Em_casa	5	5	5	4	4	3	3	3	5	5	4	3	4	Casa_dos_pais
Masculino	≤18	Escola_particular	Exatas	≥701	Minas_Gerais	2	5	5	5	3	3	4	Em_casa	5	4	5	4	4	4	4	4	5	4	5	3	4	Moradia_estudantil
Feminino	19_a_24	Escola_pUblica_Estadual	Biológicas	≤600	Minas_Gerais	3	3	NA	NA	NA	NA	NA	NAo_declarado	4	4	NA	NA	NA	3	5	4	3	3	3	5	3	NAo_declarado
Masculino	19_a_24	Escola_pUblica_Federal	Exatas	641_a_700	NAo_declarado	2	5	5	5	4	3	4	Celular	4	4	4	4	NA	4	4	4	4	5	5	5	5	Casa_dos_pais
Masculino	19_a_24	Escola_pUblica_Estadual	Exatas	601_a_640	Minas_Gerais	4	5	4	5	5	5	4	Em_casa	5	5	5	5	5	5	5	5	5	5	5	5	4	Casa_dos_pais
Masculino	19_a_24	Escola_particular	Biológicas	601_a_640	Minas_Gerais	4	3	4	5	5	5	5	Em_casa	5	5	5	5	4	2	5	5	4	4	4	5	4	Sozinho
Masculino	19_a_24	Escola_pUblica_Federal	Exatas	≥701	Minas_Gerais	1	4	4	5	2	4	3	Celular	4	4	4	2	NA	1	5	1	5	4	5	5	3	RepUblica
Feminino	19_a_24	Escola_pUblica_Federal	Biológicas	641_a_700	Minas_Gerais	3	5	4	4	4	4	3	Em_casa	5	5	5	5	5	4	5	5	4	NA	5	4	5	RepUblica
Feminino	19_a_24	Escola_pUblica_Federal	Exatas	641_a_700	Rio_de_Janeiro	1	5	5	5	2	1	3	Celular	4	4	5	4	5	4	4	4	2	4	2	3	4	Sozinho
Masculino	≤18	Escola_particular	Exatas	≥701	Minas_Gerais	4	4	5	5	5	5	4	Celular	5	5	5	5	5	5	5	5	5	5	5	5	5	RepUblica
Masculino	≤18	Escola_particular	Exatas	≥701	Rio_de_Janeiro	0	5	5	5	3	2	5	Em_casa	5	2	5	5	3	2	3	3	2	2	4	1	5	RepUblica
Masculino	19_a_24	Escola_particular	Agrárias	601_a_640	SAo_Paulo	3	4	5	5	5	5	5	Celular	5	5	5	5	5	5	5	5	5	5	5	5	5	Casa_dos_pais
Feminino	19_a_24	Escola_pUblica_Estadual	Exatas	601_a_640	Minas_Gerais	2	4	4	5	5	NA	4	Em_casa	5	5	5	4	2	4	5	5	3	4	4	5	4	RepUblica
Masculino	19_a_24	Escola_particular	Exatas	≥701	Minas_Gerais	4	4	4	4	3	3	3	Celular	4	4	5	5	5	5	5	5	4	5	3	3	4	RepUblica
Masculino	19_a_24	Escola_pUblica_Federal	Exatas	≥701	EspIrito_Santo	3	5	3	2	4	4	5	Celular	5	5	5	4	4	5	4	4	4	4	5	3	5	RepUblica
Masculino	19_a_24	Escola_pUblica_Federal	Exatas	≥701	EspIrito_Santo	3	4	3	5	3	3	3	Em_casa	5	4	4	4	4	4	4	4	0	4	4	4	4	RepUblica
Feminino	19_a_24	Escola_particular	Biológicas	≥701	Rio_de_Janeiro	2	2	5	4	4	3	4	Em_casa	5	5	5	5	5	5	3	3	4	3	4	3	3	RepUblica
Feminino	≤18	Escola_pUblica_Estadual	Biológicas	≤600	Minas_Gerais	2	3	4	4	4	2	4	Celular	3	3	3	3	4	4	4	4	5	4	3	4	4	Casa_dos_pais
Feminino	19_a_24	Escola_particular	Biológicas	641_a_700	Minas_Gerais	3	1	4	0	0	2	3	Celular	2	3	3	3	4	4	3	2	3	3	1	5	4	Sozinho
NAo_declarado	19_a_24	Escola_particular	Exatas	641_a_700	Minas_Gerais	3	3	4	3	4	3	3	Celular	4	5	5	4	4	4	4	5	4	4	5	4	4	Casa_dos_pais
Masculino	19_a_24	Escola_particular	Exatas	641_a_700	Rio_de_aneiro	4	5	5	5	5	5	5	Celular	5	5	5	5	5	4	5	5	3	4	5	3	4	RepUblica
Masculino	≥25	Escola_pUblica_Estadual	Biológicas	601_a_640	EspIrito_Santo	2	4	1	4	1	3	1	Laboratórios_de_informática_na_UFV	4	3	4	4	4	4	0	0	5	4	3	5	4	Moradia_estudantil
Feminino	19_a_24	Escola_pUblica_Estadual	Exatas	641_a_700	Minas_Gerais	4	2	1	4	4	4	3	Em_casa	5	5	5	4	3	3	4	4	0	1	4	5	4	Moradia_estudantil
Feminino	≥25	Escola_pUblica_Federal	Biológicas	641_a_700	Minas_Gerais	3	3	2	4	2	2	1	Celular	2	3	3	4	2	3	5	5	0	3	3	3	4	RepUblica
Feminino	19_a_24	Escola_pUblica_Federal	Agrárias	641_a_700	Minas_Gerais	3	3	5	5	3	4	4	Celular	5	5	5	5	4	5	4	5	3	3	4	4	5	RepUblica
Feminino	≥25	Escola_particular	Biológicas	601_a_640	Minas_Gerais	1	4	3	2	4	3	3	Em_casa	5	5	5	5	2	2	3	4	2	2	3	5	3	Moradia_estudantil
Feminino	≥25	Escola_pUblica_Estadual	Agrárias	601_a_640	Minas_Gerais	3	4	3	5	2	3	2	Em_casa	5	4	4	4	5	4	5	5	3	3	4	4	5	Com_cônjuge-companheirx
